# DomBpred: protein domain boundary predictor using inter-residue distance and domain-residue level clustering

**DOI:** 10.1101/2021.11.19.469204

**Authors:** Zhongze Yu, Chunxiang Peng, Jun Liu, Biao Zhang, Xiaogen Zhou, Guijun Zhang

## Abstract

Domain boundary prediction is one of the most important problems in the study of protein structure and function, especially for large proteins. At present, most domain boundary prediction methods have low accuracy and limitations in dealing with multi-domain proteins. In this study, we develop a sequence-based protein domain boundary predictor, named DomBpred. In DomBpred, the input sequence is firstly classified as either a single-domain protein or a multi-domain protein through a designed effective sequence metric based on a constructed single-domain sequence library. For the multi-domain protein, a domain-residue level clustering algorithm inspired by Ising model is proposed to cluster the spatially close residues according inter-residue distance. The unclassified residues and the residues at the edge of the cluster are then tuned by the secondary structure to form potential cut points. Finally, a domain boundary scoring function is proposed to recursively evaluate the potential cut points to generate the domain boundary. DomBpred is tested on a large-scale test set of FUpred comprising 2549 proteins. Experimental results show that DomBpred better performs than the state-of-the-art methods in classifying whether protein sequences are composed by single or multiple domains, and the Matthew’s correlation coefficient is 0.882. Moreover, on 849 multi-domain proteins, the domain boundary distance and normalised domain overlap scores of DomBpred are 0.523 and 0.824, respectively, which are 5.0% and 4.2% higher than those of the best comparison method, respectively. Comparison with other methods on the given test set shows that DomBpred outperforms most state-of-the-art sequence-based methods and even achieves better results than the top-level template-based method.
