## Supplemental Table S6 for "DomBpred: protein domain boundary predictor using inter-residue distance and domain-residue level clustering"

### Sheet: Sheet1
NO.	PDB ID	SCOPe		DomBpred				Fupred				ThreaDomEx				ConDo				DoBo
		number	domain boundary	number	domain boundary	NDO	DBD	number	domain boundary	NDO	DBD	number	domain boundary	NDO	DBD	number	domain boundary	NDO	DBD	number	domain boundary	NDO	DBD
1	1agra	2	1-56,178-350;57-177;	3	1-28;57-174;29-56,175-350;	0.919643	0.666667	2	1-56,176-350;57-175;	1	1	2	1-70,169-350;71-168;	0.865103	0.3125	2	1-175;176-350;	0.670554	0.5	6	1-51;52-83;84-116;117-238;239-303;304-350;	0.166154	0.2
2	1arzc	2	1-128,239-271;129-238;	2	128-236;1-127,237-271;	1	1	2	1-129,237-271;130-236;	1	1	2	1-127;128-271;	0.734962	0.5	2	1-123;124-271;	0.670412	0.25	5	1-70;71-127;128-183;184-227;228-271;	0.403162	0.25
3	1axkb	2	1-156,342-394;157-341;	2	156-343;1-155,344-394;	1	1	3	1-171;172-352;353-394;	0.799213	0.375	2	1-149,343-394;150-342;	0.951531	0.625	2	1-157;158-394;	0.729381	0.5	3	1-157;158-325;326-394;	0.778351	0.5
4	1b37b	2	1-289,402-462;290-401;	4	82-129;130-167;293-392;1-81,168-292,393-462;	0.811343	0.4	3	1-86,186-291,400-462;87-185;292-399;	0.781818	0.5	4	1-82,196-289;83-195;290-405;406-462;	0.555679	0.34375	3	1-147;148-273;274-462;	0.32816	0	4	1-76;77-145;146-226;227-462;	0.248874	0
5	1bvp1	2	1-120,255-349;121-254;	5	119-256;1-109;110-118,257-275;276-295;296-349;	0.733227	0.4	1	1-349;	0.560172	0	2	1-253;254-349;	0.379056	0.5	1	1-349;	0.560172	0	4	1-88;89-123;124-250;251-349;	0.660377	0.666667
6	1bxza	2	1-139,314-352;140-313;	2	153-296;1-152,297-352;	0.841642	0.25	3	1-85,116-146,320-352;86-115;147-319;	0.854599	0.375	3	1-151;152-293;294-352;	0.733138	0.25	4	1-77;78-144;145-317;318-352;	0.701515	0.666667	3	1-244;245-274;275-352;	0.287267	0
7	1cg2a	2	1-188,302-389;189-301;	2	190-298;1-189,299-389;	0.986979	0.875	2	1-188,302-389;189-301;	1	1	2	1-187,302-389;188-301;	0.976378	0.8125	3	1-183;184-301;302-389;	0.745407	0.8125	4	1-78;79-283;284-337;338-389;	0.228378	0
8	1d4ca	3	1-102;103-359,506-570;360-505;	4	1-30;31-106;364-500;107-363,501-570;	0.934579	0.5625	3	1-106;107-363,502-570;364-501;	0.980108	0.791667	3	1-120;121-364,502-570;365-501;	0.910142	0.458333	4	1-120;121-366;367-520;521-570;	0.750449	0	3	1-99;100-145;146-570;	0.65308	0.333333
9	1d7ka	2	1-37,277-411;38-276;	2	39-276;1-38,277-411;	1	1	3	1-38,378-411;39-276;277-377;	0.846056	0.666667	3	1-120;121-187,270-411;188-269;	0.312968	0.166667	3	1-292;293-372;373-411;	0.669192	0	5	1-51;52-172;173-235;236-324;325-411;	0.32772	0
10	1d7la	2	1-173,276-394;174-275;	2	181-268;1-180,269-394;	0.903553	0.0625	2	1-179,270-394;180-269;	0.94402	0.4375	2	1-178,269-394;179-268;	0.938931	0.375	2	1-269;270-394;	0.408629	0.125	6	1-85;86-191;192-231;232-298;299-335;336-394;	0.215426	0
11	1dapa	2	1-118,269-320;119-268;	2	120-269;1-119,270-320;	1	1	3	1-150,271-320;151-232;233-270;	0.699045	0.333333	4	1-121;122-237;238-265;266-320;	0.729904	0.625	1	1-320;	0.510938	0	6	1-52;53-117;118-166;167-220;221-258;259-320;	0.282534	0.2
12	1dcea	3	1-240,350-442;241-349;443-566;	7	1-122;123-157;158-238;239-332;333-354;355-437;438-566;	0.614068	0.5	3	1-241,355-439;242-354;440-566;	1	1	5	1-78;79-113;114-197;198-241,441-566;242-440;	0.324953	0.4	2	1-436;437-566;	0.765125	0.333333	7	1-236;237-270;271-300;301-334;335-390;391-436;437-566;	0.698148	0.395833
13	1djna	3	1-340;341-489,646-729;490-645;	4	1-378;490-643;379-489,644-697;698-729;	0.83169	0.5	3	1-375;376-489,646-729;490-645;	0.929478	0.666667	5	1-368;369-432;433-490;491-642;643-729;	0.772404	0.5	4	1-214;215-297;298-382;383-729;	0.489362	0	4	1-457;458-536;537-586;587-729;	0.41958	0
14	1dq3a	4	1-128,415-454;129-226;227-335;336-414;	4	129-249;250-335;128-128,336-414;1-127,415-454;	0.85618	0.625	4	1-129,414-454;130-248;249-337;338-413;	0.888249	0.75	4	1-130;131-225;226-317;318-454;	0.715753	0.40625	4	1-126;127-337;338-427;428-454;	0.615826	0.375	5	1-84;85-142;143-291;292-341;342-454;	0.429234	0.4375
15	1e3ea	2	1-167,342-376;168-341;	2	182-324;1-181,325-376;	0.840483	0	2	1-166;167-376;	0.801351	0.5	2	1-180,322-376;181-321;	0.813673	0	3	1-180;181-328;329-376;	0.752011	0	4	1-60;61-284;285-322;323-376;	0.234807	0
16	1e5la	2	1-123,391-449;124-390;	3	251-346;135-250,347-393;1-134,394-449;	0.709862	0.25	4	1-54;55-121;122-250,348-449;251-347;	0.357306	0.25	3	1-62;63-110,186-449;111-185;	0.396825	0	1	1-449;	0.564588	0	5	1-49;50-105;106-158;159-329;330-449;	0.336806	0
17	1e5lb	2	1-123,391-449;124-390;	3	249-346;1-121;122-248,347-449;	0.470183	0.333333	4	1-54;55-121;122-250,348-449;251-347;	0.337587	0.25	3	1-62;63-110,186-449;111-185;	0.396119	0	1	1-449;	0.564588	0	5	1-49;50-105;106-158;159-329;330-449;	0.337931	0
18	1e6ea	2	1-103,329-457;104-328;	3	104-327;1-103,328-424;425-457;	0.917411	0.666667	2	1-100,330-457;101-329;	1	1	3	1-103;104-327,398-457;328-397;	0.592466	0.666667	2	1-279;280-457;	0.325275	0	2	1-403;404-457;	0.476457	0
19	1eaka	5	1-76;77-185,363-421;186-246;247-304;305-362;	3	188-360;1-68;69-187,361-421;	0.594828	0.575	4	1-76;77-185,360-421;186-248,291-359;249-290;	0.795518	0.925	3	1-80;81-266;267-421;	0.401055	0.4	4	1-80;81-243;244-361;362-421;	0.546791	0.6	6	1-78;79-182;183-250;251-303;304-356;357-421;	0.756164	0.875
20	1edqa	3	1-109;110-420,494-540;421-493;	3	1-114;115-363;364-540;	0.647683	0.333333	3	1-115;116-361;362-540;	0.647683	0.333333	3	1-132;133-360,419-540;361-418;	0.680791	0.625	3	1-128;129-474;475-540;	0.739341	0.333333	5	1-81;82-135;136-264;265-360;361-540;	0.352662	0.21875
21	1eiyb	6	1-38,152-190;39-151;191-399;400-474;475-681;682-785;	5	39-149;1-38,150-398;399-475;476-680;681-785;	0.899457	0.833333	5	1-161;162-397;398-473;474-684;685-785;	0.866848	0.583333	6	1-188;189-395;396-493;494-627;628-676;677-785;	0.766129	0.541667	6	1-141;142-187;188-400;401-482;483-689;690-785;	0.889575	0.8125	7	1-84;85-115;116-148;149-220;221-519;520-665;666-785;	0.448138	0.166667
22	1eqra	3	1-106;107-287,421-590;288-420;	2	1-107;108-590;	0.725694	0.333333	3	1-116;117-272,420-590;273-419;	0.919065	0.666667	2	1-109;110-590;	0.725694	0.333333	4	1-121;122-286;287-419;420-590;	0.707581	1	6	1-83;84-117;118-219;220-382;383-504;505-590;	0.309872	0.2
23	1f6ma	2	1-118,245-320;119-244;	2	115-243;1-114,244-320;	0.952229	0.8125	2	1-114,247-320;115-246;	0.952229	0.8125	3	1-117;118-245;246-320;	0.75641	1	3	1-127;128-243;244-320;	0.704114	0.6875	5	1-67;68-145;146-181;182-267;268-320;	0.231544	0
24	1f8wa	3	1-118,242-320;119-241;321-446;	4	114-242;40-57;1-39,58-113,243-321;322-446;	0.90625	0.525	3	1-111,245-320;112-244;321-446;	0.947552	0.875	5	1-113;114-243;244-283;284-322;323-446;	0.791765	0.65625	4	1-143;144-246;247-314;315-446;	0.70892	0.666667	3	1-100;101-331;332-446;	0.518265	0.291667
25	1fl2a	2	1-114,241-310;115-240;	2	114-238;1-113,239-310;	1	1	2	1-114,241-310;115-240;	1	1	2	1-115,241-310;116-240;	1	1	3	1-115;116-237;238-310;	0.766447	1	4	1-98;99-141;142-188;189-310;	0.273333	0
26	1fnoa	2	1-202,311-393;203-310;	2	205-308;1-204,309-393;	0.955497	0.875	2	1-202,315-393;203-314;	0.912073	0.5	2	1-202,311-393;203-310;	1	1	3	1-193;194-308;309-393;	0.720472	0.75	4	1-128;129-235;236-309;310-393;	0.413978	0.333333
27	1g5ga	2	1-34,127-357;35-126;	3	21-195;1-20,196-284;285-357;	0.259146	0.0833333	2	1-257;258-357;	0.426346	0	2	1-195;196-357;	0.437677	0	2	1-52;53-357;	0.603641	0	2	1-73;74-357;	0.548023	0
28	1gaxa	4	1-189,343-578;190-342;579-796;797-862;	5	168-358;1-167,359-575;576-719;720-796;797-862;	0.824706	0.35	5	1-23,540-713;24-189,343-539;190-342;714-795;796-862;	0.733252	0.5	7	1-185;186-347;348-521;522-568;569-725;726-790;791-862;	0.601655	0.25	3	1-191;192-347;348-862;	0.420468	0.21875	4	1-708;709-738;739-769;770-862;	0.531398	0
29	1gcua	2	1-128,247-292;129-246;	2	1-123;124-292;	0.602076	0.25	2	1-123;124-292;	0.602076	0.25	2	1-123;124-292;	0.602076	0.25	2	1-121;122-292;	0.602076	0.25	4	1-118;119-186;187-219;220-292;	0.508929	0.166667
30	1gdha	2	1-99,291-320;100-290;	2	100-296;1-99,297-320;	1	1	2	1-99,291-320;100-290;	1	1	2	1-97;98-320;	0.77707	0.5	4	1-97;98-208;209-293;294-320;	0.641447	0.666667	3	1-55;56-272;273-320;	0.493421	0
31	1gpea	2	1-328,525-587;329-524;	3	392-414;1-23;24-391,415-587;	0.608885	0	1	1-587;	0.645656	0	4	1-150,230-328;151-229;329-518;519-587;	0.73993	0.46875	2	1-62;63-587;	0.537197	0	3	1-333;334-436;437-587;	0.602763	0.375
32	1gtha	5	1-182;183-286,440-531;287-439;532-843;844-1019;	6	1-21;22-43;44-529;863-903;530-862,904-937;938-1019;	0.519577	0.0833333	6	1-172;173-286,439-516;287-438;517-710;711-940;941-1019;	0.649284	0.479167	5	1-177;178-285,439-516;286-438;517-842;843-1019;	0.962006	0.775	6	1-93;94-139;140-385;386-521;522-940;941-1019;	0.375	0.05	16	1-51;52-146;147-235;236-284;285-317;318-414;415-468;469-523;524-611;612-641;642-671;672-711;712-841;842-911;912-950;951-1019;	0.296512	0.15
33	1gu7a	2	1-138,328-364;139-327;	2	149-329;1-148,330-364;	0.931818	0.6875	3	1-141;142-329;330-364;	0.91092	1	3	1-150;151-302;303-364;	0.670391	0.1875	3	1-139;140-328;329-364;	0.91092	1	3	1-225;226-308;309-364;	0.293056	0
34	1gxda	6	1-78;79-187,365-421;188-248;249-308;309-364;422-624;	6	191-251;252-309;1-70;314-361;71-190,310-313,362-429;430-624;	0.906716	0.839286	8	1-89;90-186,365-420;187-249;250-305;306-364;421-484;485-532;533-624;	0.847992	0.75	5	1-82;83-191,260-427;192-259;428-532;533-624;	0.612339	0.645833	3	1-362;363-425;426-624;	0.425676	0.333333	6	1-80;81-204;205-260;261-319;320-417;418-624;	0.695255	0.625
35	1h2ha	2	1-106,209-229;107-208;	2	107-208;1-106,209-229;	1	1	2	1-106;107-229;	0.816742	0.5	2	1-106;107-229;	0.816742	0.5	2	1-135;136-229;	0.594298	0	4	1-47;48-122;123-181;182-229;	0.388095	0.0833333
36	1h3na	3	1-225,418-686;226-417;687-814;	4	227-415;582-632;1-226,416-581,633-688;689-814;	0.903367	0.4	4	1-129,635-814;130-229,414-580;230-413;581-634;	0.516896	0.225	6	1-166;167-227;228-411;412-572;573-677;678-814;	0.557716	0.25	4	1-226;227-564;565-634;635-814;	0.426783	0.333333	7	1-97;98-586;587-638;639-680;681-714;715-753;754-814;	0.423995	0.0208333
37	1h6ve	3	1-162,285-358;163-284;359-491;	4	156-286;56-103;1-55,104-155,287-358;359-491;	0.859873	0.525	4	1-58,104-154,287-359;59-103;155-286;360-491;	0.859873	0.525	4	1-157;158-283;284-358;359-491;	0.819915	0.875	4	1-155;156-294;295-356;357-491;	0.806383	0.75	6	1-52;53-131;132-291;292-356;357-423;424-491;	0.471366	0.325
38	1hkva	2	1-44,310-446;45-309;	2	51-305;1-50,306-446;	0.913093	0.25	1	1-446;	0.587444	0	3	1-127;128-209,307-446;210-306;	0.252294	0.333333	3	1-311;312-399;400-446;	0.71789	0.5	3	1-63;64-197;198-446;	0.338636	0
39	1hyua	4	1-102;103-198;199-325,452-521;326-451;	3	1-197;326-449;198-325,450-521;	0.799607	0.75	3	1-207;208-325,452-521;326-451;	0.751468	0.53125	4	1-209;210-326;327-450;451-521;	0.612524	0.53125	5	1-85;86-206;207-326;327-465;466-521;	0.743539	0.5	6	1-62;63-126;127-159;160-207;208-336;337-521;	0.360248	0.15
40	1iyza	2	1-98,267-299;99-266;	2	111-266;1-110,267-299;	0.93686	0.75	2	1-106,270-299;107-269;	0.912969	0.6875	2	1-114;115-299;	0.640468	0	3	1-97;98-276;277-299;	0.837884	0.5	2	1-243;244-299;	0.375421	0
41	1jhna	2	1-191,334-380;192-333;	3	222-306;199-221,307-325;1-198,326-380;	0.799699	0.46875	2	1-194,328-380;195-327;	1	1	2	1-194;195-380;	0.731081	0.5	1	1-380;	0.564474	0	6	1-47;48-114;115-192;193-227;228-298;299-380;	0.228228	0.2
42	1jnda	2	1-258,351-400;259-350;	2	1-198;199-400;	0.47601	0	2	1-32,176-400;33-175;	0.427665	0	2	1-198,258-400;199-257;	0.613924	0.5	1	1-400;	0.77625	0	6	1-68;69-103;104-155;156-190;191-235;236-400;	0.182432	0
43	1jnra	3	1-255,401-501;256-400;502-642;	3	261-390;1-260,391-497;498-642;	0.971955	0.916667	2	1-262,390-642;263-389;	0.726845	0.541667	4	1-265;266-387;388-477;478-642;	0.710737	0.291667	1	1-642;	0.531931	0	2	1-592;593-642;	0.532437	0
44	1jv2b	5	1-52,301-380;53-300;381-411;412-454;455-539;	4	55-297;1-54,298-379;380-452;453-539;	0.981	0.95	4	1-54,298-380;55-297;381-448;449-539;	0.956088	0.925	5	1-55;56-155;156-289;290-385;386-539;	0.533199	0.55	3	1-379;380-467;468-539;	0.615071	0.35	4	1-126;127-381;382-448;449-539;	0.423935	0.525
45	1k3ta	2	1-164,334-359;165-333;	2	164-338;1-163,339-359;	1	1	3	1-91;92-165;166-359;	0.65483	0.5	2	1-164;165-359;	0.858146	0.5	3	1-243;244-344;345-359;	0.467697	0.125	3	1-227;228-310;311-359;	0.415954	0
46	1k5ha	3	1-125,275-300;126-274;301-398;	3	1-149;150-327;328-398;	0.620558	0	4	1-95;96-151;152-326;327-398;	0.537371	0	3	1-149;150-313;314-398;	0.70437	0.291667	1	1-398;	0.332915	0	4	1-79;80-214;215-350;351-398;	0.186667	0
47	1k6wa	2	1-52,373-423;53-372;	2	1-212;213-423;	0.245169	0	2	1-53,362-423;54-361;	0.97555	0.9375	3	1-53;54-361;362-423;	0.850856	0.9375	3	1-55;56-373;374-423;	0.850856	0.9375	4	1-51;52-299;300-378;379-423;	0.62375	0.375
48	1knpa	3	1-233,350-418;234-349;419-529;	2	240-344;1-239,345-529;	0.697087	0.333333	3	1-240,345-423;241-344;424-523;	0.943434	0.666667	4	1-239;240-346;347-426;427-529;	0.888016	1	4	1-199;200-335;336-413;414-529;	0.697	0.333333	4	1-57;58-398;399-433;434-529;	0.568138	0
49	1l9fb	2	1-217,322-389;218-321;	2	1-194;195-389;	0.497403	0	3	1-87,143-218,320-389;88-142;219-319;	0.850267	0.5	4	1-85,144-217;86-143;218-319;320-389;	0.66129	0.5	3	1-215;216-311;312-389;	0.727273	0.375	4	1-60;61-181;182-219;220-389;	0.399204	0.333333
50	1m1gc	3	1-46,128-186;47-127;187-244;	2	1-182;183-244;	0.587336	0.333333	3	1-46,129-185;47-128;186-244;	1	1	3	1-75;76-179;180-244;	0.282222	0.333333	2	1-58;59-244;	0.201245	0	4	1-47;48-81;82-120;121-244;	0.272532	0.333333
51	1m1ha	2	1-46,128-182;47-127;	2	46-128;1-45,129-182;	1	1	2	1-46,129-182;47-128;	1	1	1	1-182;	0.480769	0	2	1-91;92-182;	0.0252809	0	4	1-62;63-95;96-127;128-182;	0.328313	0.333333
52	1m5yd	3	1-139,357-389;140-246;247-356;	4	140-353;68-110;127-139,354-364;1-67,111-126,365-389;	0.547425	0.333333	3	1-130,360-389;131-247;248-359;	0.938005	0.708333	3	1-135;136-290;291-389;	0.546296	0.0416667	4	1-30;31-120;121-249;250-389;	0.619303	0.333333	5	1-85;86-139;140-247;248-287;288-389;	0.574728	0.5
53	1m6ya	2	1-111,211-289;112-210;	2	111-212;1-110,213-289;	0.964413	0.625	1	1-289;	0.603806	0	2	1-105,211-289;106-210;	1	1	2	1-213;214-289;	0.348958	0.125	5	1-86;87-132;133-166;167-212;213-289;	0.3829	0.0625
54	1miua	5	1-191;192-302;303-331,456-538;332-455;539-671;	5	1-191;192-300;344-451;301-343,452-536;537-671;	0.950949	0.8	5	1-191;192-302;303-345,451-543;346-450;544-671;	0.950949	0.8	2	1-536;537-671;	0.453243	0.2	3	1-26;27-452;453-671;	0.374426	0.2	8	1-67;68-116;117-189;190-379;380-410;411-566;567-611;612-671;	0.325175	0.142857
55	1nbwa	3	1-90,256-404;91-255;405-606;	4	87-258;1-86,259-389;442-525;390-441,526-606;	0.798319	0.4	5	1-73,368-391;74-103,329-367;104-255;256-328;392-606;	0.680556	0.166667	8	1-89;90-175;176-245;246-305;306-386;387-438;439-522;523-606;	0.37265	0.196429	2	1-240;241-606;	0.416944	0.125	6	1-60;61-136;137-196;197-321;322-373;374-606;	0.348014	0
56	1nl3a	5	1-17;18-241,366-412;242-365;413-631;632-839;	5	1-23;238-369;24-237,370-412;413-658;659-839;	0.913709	0.6	4	1-228,372-411;229-371;412-651;652-839;	0.869407	0.225	5	1-241;242-370;371-412;413-661;662-839;	0.852439	0.6	5	1-188;189-230;231-413;414-591;592-839;	0.678832	0.2	3	1-50;51-98;99-839;	0.238869	0
57	1nlta	3	1-29,104-148;30-103;149-228;	3	31-103;1-30,104-148;149-228;	0.941748	0.791667	3	1-32,98-147;33-97;148-228;	0.941748	0.791667	2	1-146;147-228;	0.666667	0.333333	4	1-38;39-104;105-148;149-228;	0.800971	0.791667	4	1-64;65-103;104-148;149-228;	0.604265	0.666667
58	1nofa	2	1-13,291-383;14-290;	2	51-223;1-50,224-383;	0.527548	0	2	1-49,223-383;50-222;	0.454054	0	2	1-290;291-383;	0.922872	0.5	2	1-278;279-383;	0.825397	0	3	1-77;78-325;326-383;	0.564	0
59	1nvmb	2	1-131,287-312;132-286;	2	132-278;1-131,279-312;	1	1	2	1-98;99-312;	0.574675	0	2	1-131;132-312;	0.791262	0.5	2	1-202;203-312;	0.316393	0	3	1-103;104-194;195-312;	0.442953	0
60	1onxa	2	1-62,346-388;63-345;	2	1-193;194-388;	0.251302	0	2	1-63,343-388;64-342;	0.962567	0.75	3	1-62;63-302;303-388;	0.643799	0.5	3	1-58;59-349;350-388;	0.902965	1	6	1-57;58-121;122-166;167-224;225-307;308-388;	0.242507	0.2
61	1p1ma	2	1-49,331-404;50-330;	2	1-202;203-404;	0.263959	0	2	1-50,329-404;51-328;	0.96301	0.6875	3	1-50,330-404;51-192;193-329;	0.625	0.458333	3	1-53;54-325;326-404;	0.858418	0.6875	4	1-47;48-154;155-350;351-404;	0.535176	0.333333
62	1pj6a	4	1-217,337-425;218-336;426-740;741-828;	2	1-424;425-828;	0.705556	0.25	4	1-415;416-505,597-685;506-596;686-828;	0.567248	0.25	9	1-84;85-142;143-217;218-335;336-414;415-504;505-595,739-828;596-695;696-738;	0.393464	0.444444	4	1-380;381-703;704-766;767-828;	0.619926	0	6	1-111;112-170;171-211;212-431;432-559;560-828;	0.381514	0.375
63	1pjua	2	1-14,74-115;15-73;	1	1-115;	0.308696	0	1	1-115;	0.308696	0	1	1-115;	0.308696	0	2	1-58;59-115;	0.22549	0.3125	2	1-56;57-115;	0.22549	0.3125
64	1pl7a	2	1-145,317-356;146-316;	2	158-299;1-157,300-356;	0.829513	0	2	1-153,321-356;154-320;	0.94	0.75	2	1-160,297-356;161-296;	0.812321	0	4	1-87;88-145;146-325;326-356;	0.665192	0.416667	6	1-52;53-87;88-166;167-212;213-299;300-356;	0.247706	0
65	1pqua	2	1-133,358-371;134-357;	2	1-133;134-371;	0.904891	0.5	3	1-134;135-166,221-371;167-220;	0.709402	0.166667	3	1-97;98-134;135-371;	0.769231	0.25	1	1-371;	0.588949	0	5	1-56;57-100;101-141;142-303;304-371;	0.48017	0
66	1ps9a	3	1-330;331-465,628-671;466-627;	3	1-366;516-549;367-515,550-671;	0.6568	0	4	1-366;367-465,628-671;466-519,550-627;520-549;	0.855412	0.4	3	1-358;359-466;467-671;	0.760938	0.333333	4	1-23;24-360;361-468;469-671;	0.690096	0.208333	5	1-252;253-337;338-468;469-519;520-671;	0.629747	0.3125
67	1q1ra	3	1-113,247-318;114-246;319-421;	4	113-246;43-61;1-42,62-112,247-323;324-421;	0.959948	0.6	3	1-110,249-322;111-248;323-421;	1	1	5	1-52;53-113;114-246;247-325;326-421;	0.741117	0.75	4	1-111;112-250;251-322;323-421;	0.81358	0.875	3	1-347;348-377;378-421;	0.46368	0
68	1q2va	3	1-137,398-518;138-208,362-397;209-361;	2	1-252;253-518;	0.11255	0	3	1-136,400-518;137-209,360-399;210-359;	0.98419	0.90625	4	1-136;137-202;203-380;381-518;	0.599029	0.40625	2	1-401;402-518;	0.285853	0.25	5	1-63;64-286;287-418;419-462;463-518;	0.027668	0
69	1qhda	2	1-148,333-397;149-332;	2	149-340;1-148,341-397;	1	1	2	1-120;121-397;	0.541772	0	2	1-144;145-397;	0.675192	0.5	3	1-107;108-229;230-397;	0.263089	0	5	1-75;76-163;164-248;249-344;345-397;	0.358108	0.25
70	1qmhb	2	1-180,276-335;181-275;	2	182-272;1-181,273-335;	0.965944	0.875	4	1-79;80-172;173-272;273-335;	0.52057	0.583333	4	1-81;82-178;179-274;275-335;	0.52057	0.583333	2	1-180;181-335;	0.615616	0.5	5	1-140;141-172;173-208;209-258;259-335;	0.4625	0.1875
71	1qora	2	1-111,291-326;112-290;	2	129-262;1-128,263-326;	0.690402	0	2	1-134,266-326;135-265;	0.64172	0	2	1-123;124-326;	0.685583	0	3	1-102;103-289;290-326;	0.845426	0.625	4	1-71;72-123;124-248;249-326;	0.412252	0
72	1qvia	2	1-23,72-806;24-71;	7	1-21;22-72;451-584;73-450,585-677;678-751;752-778;779-806;	0.646563	0.25	4	1-103;104-678;679-737;738-806;	0.694479	0	2	1-138;139-806;	0.812968	0	2	1-61;62-806;	0.924224	0.125	5	1-66;67-138;139-223;224-549;550-806;	0.419745	0.25
73	1r58a	2	1-265,340-369;266-339;	2	29-52;1-28,53-369;	0.716524	0	2	1-267,338-369;268-337;	1	1	1	1-369;	0.777778	0	2	1-44;45-369;	0.669034	0	4	1-47;48-89;90-264;265-369;	0.573699	0.333333
74	1rqga	3	1-138,174-396;139-173;397-606;	4	120-186;1-119,187-383;384-562;563-606;	0.752542	0.0625	3	1-392;393-564;565-606;	0.841176	0.333333	7	1-119;120-184;185-252;253-337;338-382;383-546;547-606;	0.412069	0.145833	4	1-326;327-382;383-558;559-606;	0.682283	0	2	1-553;554-606;	0.563973	0
75	1sc7a	3	3-232;233-435,516-566;438-514;	5	31-120;1-30,121-239;240-394;436-516;395-435,517-566;	0.649505	0.5	3	1-240;241-391;392-566;	0.641953	0.333333	4	1-122;123-236;237-385,501-566;386-500;	0.538462	0.28125	3	1-196;197-446;447-566;	0.664137	0.333333	4	1-65;66-408;409-454;455-566;	0.326454	0.333333
76	1seza	2	1-291,402-456;292-401;	2	1-226;227-456;	0.464365	0	1	1-456;	0.745614	0	3	1-95,198-294;96-197;295-456;	0.455294	0.333333	2	1-283;284-456;	0.656733	0.0625	3	1-184;185-378;379-456;	0.330735	0
77	1sfta	2	1-10,244-382;11-243;	3	1-244;245-360;361-382;	0.919837	0.5	2	1-243;244-382;	0.977273	0.5	4	1-81;82-161;162-244;245-382;	0.578082	0.333333	3	1-241;242-336;337-382;	0.850806	0.5	4	1-72;73-224;225-334;335-382;	0.548257	0
78	1tltb	2	1-123,264-304;124-263;	2	1-118;119-305;	0.677741	0.25	2	1-117;118-305;	0.677741	0.25	2	1-118;119-305;	0.677741	0.25	2	1-117;118-305;	0.677741	0.25	4	1-138;139-176;177-207;208-305;	0.393939	0
79	1tt7a	2	1-125,290-325;126-289;	2	128-292;1-127,293-325;	1	1	3	1-117;118-288;289-325;	0.912752	1	2	1-130;131-325;	0.766026	0.5	3	1-120;121-293;294-325;	0.912752	1	6	1-62;63-125;126-177;178-212;213-271;272-325;	0.262963	0.225
80	1tu2b	2	1-169,236-254;170-235;	2	171-232;1-170,233-254;	0.930328	0.8125	2	1-174,225-254;175-224;	0.827869	0.4375	2	1-167;168-254;	0.834677	0.5	1	1-254;	0.692913	0	5	1-52;53-97;98-141;142-176;177-254;	0.312227	0.21875
81	1txvb	3	1-57;58-106,355-440;107-354;	3	109-350;1-56;57-108,351-440;	1	1	3	1-58;59-108,353-440;109-352;	1	1	3	1-109;110-346;347-440;	0.772622	0.666667	3	1-109;110-258;259-440;	0.340326	0.333333	4	1-79;80-119;120-166;167-440;	0.484029	0.0833333
82	1u1ia	2	1-227,333-392;228-332;	2	1-198;199-392;	0.501289	0	2	1-227,334-392;228-333;	1	1	2	1-228,332-392;229-331;	1	1	1	1-392;	0.725765	0	3	1-125;126-344;345-392;	0.27459	0
83	1u8cb	6	1-54;55-103,352-431;104-351;441-471;472-514;515-599;	5	1-52;106-348;53-105,349-431;432-512;513-599;	0.959239	0.833333	5	1-55;56-105,350-431;106-349;432-508;509-599;	0.936709	0.8125	5	1-54;55-109,340-431;110-206;207-339;432-599;	0.624545	0.5	3	1-438;439-511;512-599;	0.593368	0.3125	2	1-432;433-599;	0.532007	0.166667
84	1uf2e	2	1-147,301-421;148-300;	2	1-108;109-421;	0.338983	0	3	1-109,305-421;110-141;142-304;	0.915212	0.666667	2	1-71;72-421;	0.424641	0	2	1-305;306-421;	0.35012	0.5	1	1-421;	0.60095	0
85	1v3vb	2	1-111,294-328;112-293;	2	120-296;1-119,297-328;	0.915094	0.6875	2	1-106;107-328;	0.783019	0.5	2	1-122;123-328;	0.703704	0.1875	3	1-104;105-299;300-328;	0.903846	1	4	1-59;60-123;124-249;250-328;	0.399023	0.125
86	1v8ba	2	1-231,395-476;232-394;	2	231-395;1-230,396-476;	1	1	3	1-102;103-221;222-476;	0.39485	0.25	3	1-158,395-476;159-229;230-394;	0.841253	0.666667	2	1-200;201-476;	0.508439	0	5	1-183;184-214;215-251;252-356;357-476;	0.475717	0
87	1vdza	3	1-54,132-364;55-131;365-513;	3	1-145;146-369;370-513;	0.748509	0.5	3	1-139;140-378;379-513;	0.693613	0.166667	3	1-99;100-368;369-513;	0.670297	0.333333	2	1-134;135-513;	0.488235	0.333333	3	1-133;134-457;458-513;	0.488235	0.333333
88	1vj0a	2	1-154,337-366;155-336;	2	168-312;1-167,313-366;	0.805014	0.0625	2	1-153;154-366;	0.836565	0.5	3	1-167;168-311;312-366;	0.727019	0.0625	4	1-88;89-152;153-330;331-366;	0.687853	0.375	2	1-290;291-366;	0.320113	0
89	1vqwa	2	1-177,285-438;178-284;	3	176-286;48-79;1-47,80-175,287-438;	0.891626	0.375	2	1-175,288-438;176-287;	0.96729	0.75	3	1-174,287-438;175-251;252-286;	0.902353	0.5	2	1-175;176-438;	0.388631	0.5	4	1-79;80-120;121-385;386-438;	0.302885	0
90	1we3f	3	1-136,407-525;137-187,372-406;188-371;	2	189-370;1-188,371-529;	0.803059	0.34375	3	1-137,406-529;138-188,371-405;189-370;	0.953668	0.84375	4	1-135;136-186;187-388;389-529;	0.620424	0.5	3	1-31;32-405;406-529;	0.372587	0.25	1	1-529;	0.463138	0
91	1xfob	2	1-67,148-337;68-147;	2	68-148;1-67,149-337;	1	1	2	1-66,150-337;67-149;	0.990854	0.9375	4	1-66;67-149;150-250;251-337;	0.530675	0.625	1	1-337;	0.755193	0	4	1-59;60-136;137-287;288-337;	0.5125	0.0833333
92	1xzqa	3	1-116;117-210,371-449;211-370;	2	1-102;103-449;	0.576063	0	3	1-117;118-209,376-449;210-375;	1	1	3	1-124;125-207,374-449;208-373;	0.956376	0.833333	2	1-118;119-449;	0.637387	0.333333	5	1-52;53-113;114-269;270-319;320-449;	0.2109	0.25
93	1ygya	4	1-96,281-314;97-280;315-449;450-527;	4	97-285;1-96,286-313;314-450;451-527;	1	1	4	1-98,290-319;99-289;320-442;443-527;	0.917822	0.6875	3	1-94;95-297;298-527;	0.680422	0.25	5	1-93;94-315;316-394;395-460;461-527;	0.714	0.53125	1	1-527;	0.308349	0
94	2a73b	8	1-69;70-86;148-252;253-303,604-665;304-603;666-809;810-830;831-976;	8	1-71;72-117;118-145;146-245;246-668;669-806;807-831;832-976;	0.798176	0.65625	7	1-82;83-145;146-252;253-305,603-667;306-602;668-824;825-976;	0.928891	0.921875	7	1-79;80-145;146-254;255-599;600-669;670-818;819-976;	0.814031	0.796875	3	1-72;73-808;809-976;	0.513572	0.421875	8	1-67;68-212;213-304;305-390;391-512;513-608;609-638;639-976;	0.358804	0.53125
95	2ak3a	2	1-125,163-226;126-162;	1	1-226;	0.849558	0	1	1-226;	0.849558	0	1	1-226;	0.849558	0	1	1-226;	0.849558	0	3	1-53;54-176;177-226;	0.410314	0
96	2b8ec	2	1-25,138-250;26-137;	2	24-137;1-23,138-250;	1	1	2	1-31,136-250;32-135;	0.873984	0.4375	2	1-138;139-250;	0.803644	0.1875	3	1-29;30-139;140-250;	0.771605	0.1875	3	1-50;51-139;140-250;	0.673554	0.1875
97	2bfga	2	3-12,360-501;13-359;	5	232-246;21-96;97-231,247-277;1-20,278-481;482-501;	0.368476	0.0208333	5	1-51,224-356;52-223;357-374;375-415,451-501;416-450;	0.509534	0.166667	4	1-124;125-222;223-359;360-501;	0.542008	0.333333	2	1-350;351-501;	0.916	0	6	1-50;51-119;120-357;358-390;391-447;448-501;	0.574737	0.2
98	2bi7a	2	1-246,316-383;247-315;	2	85-184;1-84,185-383;	0.495845	0	1	1-383;	0.778068	0	5	1-90;91-185;186-252;253-311;312-383;	0.371387	0.4375	2	1-216;217-383;	0.543651	0	6	1-76;77-156;157-206;207-257;258-301;302-383;	0.221448	0.15
99	2cvoa	2	1-150,316-347;151-315;	2	150-319;1-149,320-347;	1	1	3	1-74;75-151;152-347;	0.606725	0.5	2	1-149;150-347;	0.818314	0.5	1	1-347;	0.487032	0	6	1-47;48-78;79-127;128-199;200-244;245-347;	0.166667	0
100	2d6fd	3	1-262,388-436;263-387;437-487;	4	253-386;1-252,387-436;437-494;495-522;	0.905378	0.5	3	1-260,387-439;261-386;440-522;	0.931238	1	3	1-314;315-437;438-522;	0.571012	0.333333	4	1-36;37-260;261-378;379-522;	0.636275	0.333333	4	1-272;273-363;364-411;412-522;	0.647233	0.0416667
101	2dhha	8	1-37,331-498;38-134;135-181,274-330;182-273;499-552,855-1022;553-659;660-710,799-845;711-798;	9	213-238;40-132;554-653;714-794;659-713,795-854;185-212,239-269;136-184,270-330;1-39,133-135,331-497;498-553,654-658,855-1022;	0.900747	0.658333	7	1-38,331-551,851-1022;39-132;133-180,277-330;181-276;552-657;658-709,799-850;710-798;	0.753132	0.863636	9	1-78;79-179;180-277;278-323;324-553;554-708;709-795;796-849;850-1022;	0.553224	0.488636	8	1-27;28-189;190-292;293-336;337-500;501-544;545-797;798-1022;	0.518763	0.420455	8	1-69;70-164;165-220;221-547;548-607;608-653;654-706;707-1022;	0.300847	0.238636
102	2dlda	2	1-103,301-337;104-300;	2	103-304;1-102,305-337;	1	1	2	1-102,308-337;103-307;	1	1	2	1-100;101-337;	0.752266	0.5	4	1-100;101-204;205-297;298-337;	0.589623	0.666667	6	1-48;49-80;81-114;115-187;188-258;259-337;	0.167187	0
103	2f5va	2	1-312,511-577;313-510;	7	342-381;382-423;43-71;72-94;169-196;325-341,424-427;1-42,95-168,197-324,428-577;	0.384368	0	2	1-331,364-577;332-363;	0.593805	0	7	1-86;87-144;145-213;214-313;314-452;453-504;505-577;	0.324165	0.291667	2	1-388;389-577;	0.454626	0	4	1-107;108-150;151-437;438-577;	0.0712909	0
104	2g3fa	2	1-72,373-414;73-372;	2	1-204;205-414;	0.268204	0	4	1-87,318-414;88-118;119-185;186-317;	0.394402	0	3	1-73;74-240;241-414;	0.46683	0.5	3	1-77;78-369;370-414;	0.871859	0.75	4	1-67;68-300;301-369;370-414;	0.751938	0.666667
105	2g50d	3	3-106,209-386;107-208;387-521;	4	1-26;109-206;27-108,207-379;380-521;	0.914784	0.625	4	1-21;22-107,209-391;108-208;392-521;	0.915289	0.5625	5	1-106;107-207;208-300;301-381;382-521;	0.639721	0.625	4	1-101;102-209;210-369;370-521;	0.711268	0.458333	4	1-52;53-96;97-466;467-521;	0.317814	0.125
106	2gewa	2	1-311,444-501;312-443;	4	41-86;190-217;395-436;1-40,87-189,218-394,437-501;	0.510893	0.0416667	1	1-501;	0.670659	0	4	1-149,214-316;150-213;317-386,437-501;387-436;	0.469665	0.2	4	1-43;44-115;116-227;228-501;	0.223881	0	5	1-84;85-316;317-401;402-440;441-501;	0.566327	0.40625
107	2gk7a	3	1-30,108-390;31-107;391-596;	3	32-106;1-31,107-387;388-596;	0.983564	0.916667	4	1-143;144-243,297-386;244-296;387-596;	0.597148	0.1875	3	1-141;142-388;389-596;	0.699468	0.25	2	1-122;123-596;	0.46057	0	7	1-56;57-110;111-163;164-225;226-268;269-299;300-596;	0.313761	0.0416667
108	2gz1a	2	1-126,329-357;127-328;	2	126-327;1-125,328-357;	1	1	2	1-127,324-357;128-323;	1	1	3	1-125;126-161,203-357;162-202;	0.698795	0.333333	1	1-357;	0.535014	0	8	1-52;53-82;83-129;130-186;187-234;235-277;278-308;309-357;	0.225962	0.142857
109	2hg4c	7	1-28;29-260;261-437;438-520;521-645,709-835;646-708;836-867;	4	1-30;31-435;516-840;436-515,841-867;	0.681551	0.571429	3	1-435;436-520,823-867;521-822;	0.617197	0.303571	3	1-436;437-576;577-867;	0.508731	0.142857	5	1-23;24-397;398-437;438-516;517-867;	0.662722	0.303571	5	1-441;442-522;523-574;575-638;639-867;	0.470937	0.214286
110	2hjsa	2	1-125,316-332;126-315;	2	1-100;101-332;	0.750779	0	2	1-125;126-332;	0.874618	0.5	3	1-125;126-176;177-332;	0.660194	0.5	1	1-332;	0.561747	0	7	1-60;61-114;115-147;148-185;186-220;221-266;267-332;	0.190236	0.0416667
111	2i0za	2	1-192,358-416;193-357;	2	195-349;1-194,350-416;	0.906326	0.1875	2	1-195,351-416;196-350;	0.923171	0.4375	2	1-195,353-416;196-352;	0.906326	0.1875	3	1-196;197-362;363-416;	0.806846	0.625	4	1-108;109-174;175-223;224-416;	0.384901	0
112	2imra	2	1-54,361-380;55-360;	2	1-53;54-380;	0.896552	0.5	2	1-55;56-380;	0.866667	0.375	2	1-56;57-380;	0.866667	0.375	2	1-60;61-380;	0.866667	0.375	5	1-49;50-141;142-172;173-332;333-380;	0.453804	0.125
113	2io9b	3	1-185;186-363,482-603;364-481;	2	1-187;188-603;	0.777211	0.333333	4	1-191;192-348,472-501,556-603;349-471;502-555;	0.805357	0.2	6	1-181;182-243;244-290;291-336;337-495;496-603;	0.616197	0.2	3	1-204;205-564;565-603;	0.621368	0	5	1-98;99-144;145-182;183-233;234-603;	0.564865	0.25
114	2ivea	2	1-293,402-451;294-401;	2	1-228;229-451;	0.5	0	1	1-451;	0.748337	0	5	1-103;104-210;211-293;294-399;400-451;	0.45338	0.5	2	1-302;303-451;	0.739468	0.1875	3	1-306;307-398;399-451;	0.815789	0.5
115	2iw5a	3	1-103;104-484,594-666;485-593;	6	254-276;277-298;299-326;327-349;1-101;102-253,350-666;	0.678683	0.166667	2	1-202,367-666;203-366;	0.384323	0	5	1-106;107-187;188-388,597-666;389-484;485-596;	0.669025	0.5	1	1-666;	0.656156	0	7	1-75;76-112;113-189;190-225;226-351;352-392;393-666;	0.348653	0.166667
116	2jk6a	3	1-169,287-358;170-286;359-489;	4	163-286;57-104;1-56,105-162,287-357;358-489;	0.859275	0.525	4	1-59,93-161,289-359;60-92;162-288;360-489;	0.897155	0.525	4	1-164;165-285;286-358;359-489;	0.82766	0.875	4	1-164;165-297;298-349;350-489;	0.816916	0.75	4	1-53;54-358;359-405;406-489;	0.530043	0.333333
117	2oo5a	2	1-143,327-380;144-326;	2	140-326;1-139,327-380;	0.957447	0.625	3	1-127,337-380;128-169,259-336;170-258;	0.595946	0	3	1-136,330-380;137-278;279-329;	0.771233	0.208333	3	1-111;112-327;328-380;	0.701872	0.5	4	1-137;138-253;254-307;308-380;	0.59589	0.0833333
118	2p9ba	2	1-60,342-397;61-341;	2	1-199;200-397;	0.201018	0	3	1-122,289-397;123-212;213-288;	0.275325	0	3	1-62;63-337;338-397;	0.836735	0.9375	2	1-339;340-397;	0.707071	0.5	3	1-49;50-79;80-397;	0.64267	0.25
119	2p9ea	3	3-103,292-322;104-291;323-406;	3	104-298;1-103,299-322;323-406;	0.994638	1	3	1-103,296-325;104-295;326-406;	0.994638	1	4	1-101;102-204;205-306;307-406;	0.574121	0.333333	3	1-100;101-326;327-406;	0.853018	0.666667	3	1-262;263-328;329-406;	0.567308	0.541667
120	2pv3a	2	1-139,253-284;148-247;	3	127-261;68-110;1-67,111-126,262-284;	0.582721	0	2	1-148,248-284;149-247;	1	1	2	1-139;140-284;	0.729242	0.5	3	1-30;31-146;147-284;	0.594796	0.5	3	1-146;147-184;185-284;	0.59707	0.5
121	2qtva	5	1-43,373-488;44-118;119-372;489-591;592-733;	2	592-698;1-591,699-733;	0.441467	0.2	4	1-44,372-486;45-118;119-371;487-733;	0.842475	0.8	5	1-114;115-378;379-480;481-587;588-733;	0.837762	0.575	2	1-576;577-733;	0.489768	0	8	1-87;88-119;120-207;208-305;306-372;373-446;447-545;546-733;	0.385116	0.285714
122	2sqca	2	1-29,301-623;30-300;	3	31-300;419-433;1-30,301-418,434-623;	0.973504	0.5	2	1-402;403-623;	0.574675	0	3	1-301;302-471;472-623;	0.674629	0.5	1	1-623;	0.532103	0	5	1-65;66-184;185-298;299-528;529-623;	0.496575	0.25
123	2v4jb	3	1-134;135-207,277-380;208-276;	2	1-133;134-380;	0.778075	0.333333	4	1-35;36-135;136-207,277-380;208-276;	0.952308	0.75	3	1-131;132-205,279-380;206-278;	0.939437	0.791667	3	1-210;211-274;275-380;	0.597222	0.666667	2	1-265;266-380;	0.385333	0.125
124	3ac0a	4	1-298;299-386,556-716;387-555;717-841;	3	387-553;1-386,554-716;717-841;	0.694377	0.75	4	1-306;307-384,557-714;385-556;715-841;	1	1	5	1-189;190-307;308-658;659-717;718-841;	0.5798	0.5	5	1-387;388-545;546-666;667-715;716-841;	0.688206	0.5	10	1-101;102-293;294-332;333-368;369-406;407-537;538-580;581-713;714-748;749-841;	0.633683	0.236111
125	3ci0k	3	1-65,240-280;66-175;176-239;	2	65-239;1-64,240-280;	0.731618	0.666667	2	1-63,243-280;64-242;	0.731618	0.666667	4	1-67;68-133;134-171;172-280;	0.555336	0.666667	4	1-69;70-173;174-238;239-280;	0.856061	1	5	1-62;63-124;125-182;183-218;219-280;	0.410156	0.4375
126	3cu7a	15	1-101;102-203;204-329;330-439;440-545;546-587,741-793;588-654;655-719;720-740;794-892;893-942,1268-1330;943-1267;1331-1462;1463-1473;1474-1625;	10	654-726;200-329;330-435;1-104;105-198;199-199,436-547;611-653,727-737;548-610,738-790;791-1479;1480-1625;	0.716403	0.625	10	1-103;104-206,550-601,734-792;207-331;332-450;451-549;602-642;644-733;793-892,1330-1625;893-943,1266-1329;944-1265;	0.747016	0.710938	12	1-103;104-204;205-330;331-440;441-547,608-651;548-607;652-730;731-791;792-894;895-1331;1332-1471;1472-1625;	0.835548	0.734375	4	1-107;108-731;732-1450;1451-1625;	0.385241	0.15625	2	1-393;394-1625;	0.220506	0
127	3e1kc	2	1-141,328-393;142-327;	3	1-137;329-359;138-328,360-393;	0.773098	0.666667	2	1-136;137-393;	0.657692	0.5	3	1-125;126-180;181-393;	0.506527	0.3125	2	1-144;145-393;	0.627551	0.25	4	1-225;226-256;257-298;299-393;	0.27139	0
128	3ezba	2	1-21,145-259;22-144;	3	22-146;1-21,147-231;232-259;	0.875	0.666667	1	1-259;	0.459459	0	3	1-141;142-200;201-259;	0.578	0.5	3	1-23;24-158;159-259;	0.858921	0.8125	3	1-68;69-206;207-259;	0.180556	0
129	3jb9x	4	1-352;353-422,559-960;423-558;961-1195;	6	1-265;266-352;353-576;754-856;577-753,857-958;959-1195;	0.680035	0.375	8	1-135;136-351;352-424;425-573;574-595,673-734,857-958;596-672;735-856;959-1195;	0.599561	0.347222	10	1-366;367-427;428-568;569-657;658-711;712-741;742-868;869-898;899-958;959-1195;	0.688374	0.263889	2	1-654;655-1195;	0.413938	0	5	1-311;312-521;522-578;579-661;662-1195;	0.447528	0.1875
130	3nuhb	2	1-131,297-344;132-296;	2	104-302;1-103,303-344;	0.759644	0	3	1-122,298-344;123-167,250-297;168-249;	0.737421	0.375	2	1-102;103-344;	0.527859	0	1	1-344;	0.492733	0	4	1-124;125-222;223-299;300-344;	0.591867	0.416667
131	4c2mc	2	1-45,192-305;46-191;	3	201-262;46-189;1-45,190-200,263-305;	0.767797	0.40625	2	1-45,183-305;46-182;	0.961279	0.8125	2	1-190;191-305;	0.70132	0.5	2	1-199;200-305;	0.640984	0.125	4	1-93;94-199;200-243;244-305;	0.352234	0.0833333
132	5tmcb	2	1-49,173-238;50-172;	2	51-171;1-50,172-238;	1	1	2	1-48,172-238;49-171;	1	1	3	1-99;100-165;166-238;	0.302691	0.0625	1	1-238;	0.491597	0	3	1-59;60-189;190-238;	0.53271	0
133	6ekua	3	1-192;193-322,520-755;323-519;	5	1-191;330-455;192-329,456-466;467-516;517-755;	0.722672	0.375	6	1-39,655-755;40-192;193-332,466-507;333-409;410-465;508-654;	0.348757	0.214286	4	1-181;182-300,475-755;301-416;417-474;	0.705563	0	2	1-194;195-755;	0.739708	0.333333	6	1-208;209-330;331-490;491-522;523-703;704-755;	0.656985	0.225
Note: number represents the number of domains after protein decomposition.
